# Minicollagen expression dynamics reveal a transcriptional program for cnidogenesis in the sea anemone *Nematostella vectensis*

**DOI:** 10.64898/2026.06.23.733813

**Authors:** Anna M. L. Klompen, Jenny Duong, Mary C. McKinney, Jason A. Morrison, Jose E. Javier, Shiyuan Chen, Sean McKinney, Kate E. Hall, Kaitlyn Petentler, Lacey Ellington, Matthew C. Gibson

**Affiliations:** Stowers Institute for Medical Research, Kansas City, MO, USA

**Keywords:** nematocyte, spirocyte, nematogenesis, spirogenesis, HCR RNA-FISH, RNA-FACS-seq, differential gene expression

## Abstract

Cnidae are explosive harpoon-like organelles localized within stinging cells, or cnidocytes, of the phylum Cnidaria (jellyfish, hydroids, sea anemones, and corals). These unique Golgi-derived structures define the phylum and are prominent examples of evolutionary novelty at the subcellular level. While recent studies have focused on the developmental specification of cnidocytes, less is known about the genetic basis for structural variation and differential toxin expression between distinct cnidae subtypes. Here we determine the transcriptional profile of developing nematocytes and spirocytes, the two major cnidae subtypes in the sea anemone *Nematostella vectensis*. We first interrogate the gene expression patterns and cell type-specificity of three known and three uncharacterized minicollagen genes, which encode a family of cnidae-specific structural proteins. We report that four minicollagen genes are broadly expressed in ectodermal cnidocytes while two others are restricted to tentacular cnidocytes. Leveraging whole adult scRNA-seq analysis as well as nematocyte- and spirocyte-specific transgenic reporter lines, we then identify the tentacle-restricted cnidocytes as spirocytes distinguished by expression of the minicollagen *NvNcol5*. To deepen our understanding of the gene expression differences between nematocytes and spirocytes, we next developed a customized RNA-FACS-seq pipeline. This approach identified a suite of differentially expressed genes, illuminating spatial and temporal gene expression dynamics in both cell types. Altogether, our experiments provide fundamental and novel insights into the specialization of cnidarian stinging cells while establishing a rich set of molecular resources for further investigation.
