## Supplemental Data S1 for "Minicollagen expression dynamics reveal a transcriptional program for cnidogenesis in the sea anemone *Nematostella vectensis*"

### Sheet: Transgenic
NvNcol1>eGFP(cnidae)
F_primer	GAAATAGAGCTCTCCGATTGGACGG
R_primer	CGTTCACTGACCCTGGAATGAATCC
Nvec200 location	chr2:17351135...chr2:17353057
NvNcol5>eGFP
F_primer	GAAATAGAGCTCTCCGATTGGACGG
R_primer	TTTCTGAAGAGTTAATAAACCAACGAAATCATTCATTAC
Nvec200 location	chr2:17352320…chr2:17353057
NvNcol5>mScarlet
F_primer	TTTCTTTGGGTTACCTGTGG
R_primer	AGGCTACTAGTAGAGCTATG
Nvec200 location	chr2:10101303…chr2:10102389

### Sheet: HCR
Gene_Name	NV2_Transcript_ID	Amplifier	Sequence
NvNcol1	NV2t012621001.1	B1	ATGGCGTTCAAGATCACACTGTTGTGTGTAGCTCTCTATCTAGCCACGACCCAGGCCAAAAAAGTAACAGAGGCGTACATGTATCACGGCAAAGTAGTAAAAGTACAACGAGAAGTAGAAGACGACGCAGTTATGCAAAAGCGTGACGCTAATCCATGCGGGATGAGCTGCCCGATGTCATGCGCACCAGCGTGCACTCCTATGTGCTGCATGGCACCACCACCCCCACCCCCACCCCCACCAGTGATGTGCTGTGCTCCACCACCACCCCCACCAGCAATGATCCCCGGACCACCAGGACCCCCAGGATGCATGGGACCACCCGGATCTCCTGGATGCCGTGGACTTCCCGGATGTATGGGCCCTATGGGCCCGATGGGACCCCCCGGATCTCCTGGC…
NvNcol3*	NV2t010686001.1	B3	ATGGCGTCGAAACTCATCCTCGGAGTTTTGGCCTTGATGGTCGTCTCAACATACGCCCGGAGCACATACAAACGCAGCGCCAAGGCATGTCCACCGGGATGCCCTAACTACTGCGCACCCGCCTGCCAGGTCTCCTGCTGTCTCCCTCCTCCTCCTCCACCCCCACCACCACCACCGCCACCACCACCACCACCAGAGCCAGCACGCCCCGGACCCCCAGGACCCTCTGGAAGACAAGGACCTCCCGGACCTGTCGGACCCATCGGACAATGGGCGAGGCTGGACCACCAGGACCCCCTGGCCCACAGGGACCACCCGGACCTCCCGGAGAGCCTGCTCCACCACCACCACCCCCACCACCATGCCCAGCTATCTGCGCCCACACATGCGTGCCAAGCT…
NvNcol4	NV2t011801001.1	B4	ATGAGGAATAGAGTTCTCCTACTGCTGGGGTGTGTACTCTACACTTCAACACTCACTTACGGGGCTAGTATGTTCAAATCATCATTACATCTGAAGAGAAGTCCCAACCCATGCGGAGGTAGTTGTCCGGCATCTTGTGCACCGCTGTGCGCTTCCGCTTGTTGCTCGTTCACCCCCCCTCCCCCTCCCCCACCGCCACCATATTACCCGGCACCCCCACCACCACCGGGACCGCCAGGCCCAGATGGACCCATGGGCATGCCAGGGCCTCAAGGACCAGATGGACCTAAGGGGCCCCCTGGACTACCTGGGCCACCAGGCCCTCCTGGACTACCGGGACTTCCTGGCGCACCAGCTGGTATCCCTGGACACGATGGACCTATGGGACCTCCTGGACCC…
NvNcol5	NV2t011802002.1	B5	ATGGACTACAAGCTAGTTTTGGGCTCTCTCCTTGTCTTCGTCGCTGTTGTTTCAGCGAAATCGCACAAAGGACTGGTGTCCAAGCGTAGTCCGAACCCATGTCCTCCCGGATGTCCATTGTCATGCGCTCCGGCCTGTACCGCCGTCTGTTGTGCCCCACCCCCACCACCTCCACTCCCCCCACTGCCACCCGCACTTCCTCCTCCTCCACCACCACCACCCGGTCCACCAGGACCTGACGGACCAATGGGCTTGCCTGGACCTGCTGGACCCGACGGACCAAAAGGACCCCCTGGTCCACCTGGTCTTCCTGGCCCACCAGGTCTACCTGGACTCCCTGGTGCCCCTGCCGGACCATCTGGCCGTGACGGACCAATGGGACCTCCTGGACCTTCTGGT…
NvNcol6	NV2t011815001.1	B6	ATGAAGATTCAGATAGTCATCTGTTTGGCGCTTGTCGCCGTCATATCGGCCAAGTCGGTCAAGAAACATAAGTCAGGAGCCAAGAGGCAGTGCTGTCCAGTTCCATGCCCGGCACCATGCCCAGCACCTTGCCCGGTACCATGCCCAGCACCTTGCCCGGCACCATGCCCTGTACCCTGCCCAGCACCATGCCCAGTACCCTGCCCAGCACCGATATGTGCTCCACCACCACCCCCACCACCGCCACCACCACCAGCCCAACCAGGACCCCCAGGACCTTCTGGATGCACCGGACCACCCGGATCACCAGGATGCCCCGGACCTAAGGGAATGATGGGACCCGCCGGACCAAGTGGACCCCCCGGACCACCAGGACCTCCACCACGCCCAGGACCCCCA…
NvNcol0	NV2t011820001.1	B2	ATGCAGATCGGCGTAGTGATTGCCCTCACTGTATGCCTGGCATACACGGCCAGTGCCTTGATAGTCCAAAAGCGCAGCCCCAGCCCATGTGGGTACAACTGCCCCGCCCATTGCGCCCCAAGATGCACCATAACGTGCTGTAGTACCCCTCCCCCCGGCACCAACCCCCCACTGAACCCCGCCCCTCCGCCACCACCACCACCAATGAGTCCACCAATCTACGGGCCCCAAGGCATGCCGGGACTGCAGGGACCAGTCGGCGTGATGGGAAGCCAAGGCCCTGCTGGATCACCAGGGCAACCAGGACCCCCCGGACCCCCAGGACCCCCTGGACCACCAGCACCACCCGGCCCCCCCTCACCCCCTTACTACGTCTAA
* NvNcol3 sequence is incomplete in NV2 annotation

### Sheet: CISH
Gene_name	NV2_ID	F_primer	R_primer	R_primer_T7
NvNcol1	NV2.12621	CGTTCAAGATCACACTGTTG	GGGCAGATCTTCATACAGTG
NvCaluF	NV2.16293	TGATCACGAAGATGATGACC	TGAGAAATCACACTGGGAAG	atcgTAATACGACTCACTATAGgTGAGAAATCACACTGGGAAG
Hemicentin-1	NV2.2780	ACCGGATGTTGGTAATATCG	CTTGGCGGTCATTTTATTCC	acgtATTTAGGTGACACTATAGgCTTGGCGGTCATTTTATTCC
Coagulation factor VIII	NV2.996	TATCTCCATGCGAGTTGAAG	CGCTGTTACCAAGGAAAATC
